# Towards a Comprehensive Variation Benchmark for Challenging Medically-Relevant Autosomal Genes

**DOI:** 10.1101/2021.06.07.444885

**Authors:** Justin Wagner, Nathan D Olson, Lindsay Harris, Jennifer McDaniel, Haoyu Cheng, Arkarachai Fungtammasan, Yih-Chii Hwang, Richa Gupta, Aaron M Wenger, William J Rowell, Ziad M Khan, Jesse Farek, Yiming Zhu, Aishwarya Pisupati, Medhat Mahmoud, Chunlin Xiao, Byunggil Yoo, Sayed Mohammad Ebrahim Sahraeian, Danny E. Miller, David Jáspez, José M. Lorenzo-Salazar, Adrián Muñoz-Barrera, Luis A. Rubio-Rodríguez, Carlos Flores, Giuseppe Narzisi, Uday Shanker Evani, Wayne E. Clarke, Joyce Lee, Christopher E. Mason, Stephen E. Lincoln, Karen H. Miga, Mark T. W. Ebbert, Alaina Shumate, Heng Li, Chen-Shan Chin, Justin M Zook, Fritz J Sedlazeck

## Abstract

The repetitive nature and complexity of multiple medically important genes make them intractable to accurate analysis, despite the maturity of short-read sequencing, resulting in a gap in clinical applications of genome sequencing. The Genome in a Bottle Consortium has provided benchmark variant sets, but these excluded some medically relevant genes due to their repetitiveness or polymorphic complexity. In this study, we characterize 273 of these 395 challenging autosomal genes that have multiple implications for medical sequencing. This extended, curated benchmark reports over 17,000 SNVs, 3,600 INDELs, and 200 SVs each for GRCh37 and GRCh38 across HG002. We show that false duplications in either GRCh37 or GRCh38 result in reference-specific, missed variants for short- and long-read technologies in medically important genes including *CBS*, *CRYAA*, and *KCNE1*. Our proposed solution improves variant recall in these genes from 8% to 100%. This benchmark will significantly improve the comprehensive characterization of these medically relevant genes and guide new method development.
