## Supplementary File 3 for "Towards a Comprehensive Variation Benchmark for Challenging Medically-Relevant Autosomal Genes"

Type	Filter	TRUTH.TOTAL	TRUTH.TP	TRUTH.FN	QUERY.TOTAL	QUERY.FP	QUERY.UNK	FP.gt	FP.al	METRIC.Recall	METRIC.Precision	METRIC.Frac_NA	METRIC.F1_Score	TRUTH.TOTAL.TiTv_ratio	QUERY.TOTAL.TiTv_ratio	TRUTH.TOTAL.het_hom_ratio	QUERY.TOTAL.het_hom_ratio
INDEL	ALL	524543	512923	11620	986064	15388	439767	6700	2978	0.977847	0.971832	0.445982	0.97483			1.52860424895	2.00661676183
INDEL	PASS	524543	512923	11620	986064	15388	439767	6700	2978	0.977847	0.971832	0.445982	0.97483			1.52860424895	2.00661676183
SNP	ALL	3354436	3347712	6724	3872688	9185	511058	3875	376	0.997995	0.997268	0.131965	0.997631	2.10013360881	1.99817339897	1.58218348453	1.57419742865
SNP	PASS	3354436	3347712	6724	3872688	9185	511058	3875	376	0.997995	0.997268	0.131965	0.997631	2.10013360881	1.99817339897	1.58218348453	1.57419742865
