## Supplementary File 6 for "Towards a Comprehensive Variation Benchmark for Challenging Medically-Relevant Autosomal Genes"

### Sheet: LR PCR Reaction Components
	CBS-1	CBS-3	DCLRE1C	FCGR2B	FLG	FXN	GTF2IRD2	HYDIN	NCF1	NLRP7	PKD1	RHCE-1	RHCE-2
Buffer (5X)	1X	1X	1X	1X	1X	1X	1X	1X	1X	1X	1X	1X	1X
dNTP (250uM each)	400uM	200uM	500uM	500uM	500uM	250uM	400uM	200uM	250uM	500uM	200uM	250uM	250uM
Forward Primer	0.3uM	0.3uM	0.3uM	0.3uM	0.3uM	0.25uM	0.4uM	0.2uM	0.25uM	0.3uM	0.2uM	0.25uM	0.25uM
Reverse Primer	0.3uM	0.3uM	0.3uM	0.3uM	0.3uM	0.25uM	0.4uM	0.2uM	0.25uM	0.3uM	0.2uM	0.25uM	0.25uM
Polymerase (1.25 units/uL)*	Up to 3U	Up to 3U	3.75U	3.75U	3U	1.25U	2U	0.6U	1.25U	3U	2U	1.25U	1.25U
DNA	300ng	300ng	300ng	300ng	300ng	300ng	300ng	300ng	300ng	300ng	300ng	300ng	300ng
Water	To 50uL	To 50uL	To 50uL	To 50uL	To 50uL	To 50uL	To 50uL	To 50uL	To 50uL	To 50uL	To 25uL	To 50uL	To 50uL
*All PCR conducted with Takara PrimeSTAR GXL DNA Polymerase and corresponding buffer and dNTP

### Sheet: LR PCR Conditions
Gene	PCR Conditions
CBS-1	94℃ for 1 minute; followed by 20 cycles of 94℃ for 10 seconds and 68℃ for 9 minutes; followed by 20 cycles of 94℃ for 10 seconds and 68℃ for 9 minutes, with an increase of 20 seconds per cycle, with a final extension step of 72℃ for 20 minutes
CBS-3	94℃ for 2 minutes; followed by 40 cycles of 94℃ for 10 seconds, and 68℃ for 8 minutes, with a final extension step of 72℃ for 15 minutes.
DLCRE1C	94℃ for 1 minute; followed by 14 cycles of 94℃ for 20 seconds and 68℃ for 20 minutes; followed by 16 cycles of 98℃ for 20 seconds and 68℃ for 20 minutes, with an increase of 15 seconds per cycle, with a final extension step of 72℃ for 10 minutes
FCGR2B	94℃ for 2 minutes; followed by 10 cycles of 94℃ for 10 seconds, 60℃ for 30 seconds, and 68℃ for 12 minutes; followed by 20 cycles of 94℃ for 15 seconds, 60℃ for 30 seconds, and 68℃ for 12 minutes, with an increase of 20 seconds per cycle, with a final extension step of 68℃ for 7 minutes
FLG	94℃ for 1 minute; followed by 33 cycles of 94℃ for 30 seconds and 68℃ for 10 minutes, with a final extension step of 72℃ for 10 minutes.
FXN	30 cycles of 98℃ for 10 seconds, 60℃ for 15 seconds, and 68℃ for 7 minutes.
GTF2IRD2	93℃ for 3 minutes; followed by 38 cycles of 93℃ for 15 seconds, 64℃ for 30 seconds and 68℃ for 21 minutes, with a final extension step of 68℃ for 5 minutes.
HYDIN	94℃ for 2 minutes; followed by 30 cycles of 94℃ for 10 seconds, 60℃ for 30 seconds, and 68℃ for 1 minute, with a final extension step of 68℃ for 7 minutes.
NCF1	30 cycles of 98℃ for 10 seconds, 60℃ for 15 seconds, and 68℃ for 7 minutes.
NLRP7	94℃ for 2 minutes; followed by 10 cycles of 94℃ for 10 seconds, 60℃ for 30 seconds, and 68℃ for 12 minutes; followed by 20 cycles of 94℃ for 15 seconds, 60℃ for 30 seconds, and 68℃ for 12 minutes, with an increase of 20 seconds per cycle, with a final extension step of 68℃ for 7 minutes
PKD1 Gene 2-7, Gene 8-12	95℃ for 3 minutes; followed by 14 cycles of 95℃ for 30 seconds, 74℃ for 30 seconds with a decrease of 0.5℃ per cycle, and 68℃ for 5 minutes; followed by 30 cycles of 95℃ for 30 seconds, 67℃ for 30 seconds, and 68℃ for 5 minutes, with a final extension step of 72℃ for 10 minutes.
PKD1 Gene 22-26, Gene 27-34	94℃ for 3 minutes; followed by 14 cycles of 94℃ for 30 seconds, 66℃ for 30 seconds with a decrease of 0.5℃ per cycle, and 68℃ for 3.5 minutes; followed by 30 cycles of 95℃ for 30 seconds, 59℃ for 30 seconds, and 68℃ for 3.5 minutes, with a final extension step of 72℃ for 10 minutes.
RHCE-1	30 cycles of 98℃ for 10 seconds, 60℃ for 15 seconds, and 68℃ for 10 minutes.
RHCE-2	30 cycles of 98℃ for 10 seconds, 60℃ for 15 seconds, and 68℃ for 7 minutes.

### Sheet: Primer Sequences
Purpose	Primer Name	Chromosome	Gene	Forward Primer Sequence (5' to 3')	Reverse Primer Sequence (5' to 3')	F Position (GRCh38)	R Position (GRCh38)	Product Size
LR PCR	CBS LR F1/R1	21	CBS	GTGGGGGCTGAGATTGTGAGGA	AGACGGGAGGGGAAATGATTGCTTC	43053288	43065503	12216
LR PCR	CBS LR F3/R3	21	CBS	GTGGGGGCTGAGATTGTGAGGA	GTTGAGGGGTGCAGCCAGCTTCG	43057481	43065503	8023
LR PCR	DCLRE1C LR F/R	10	DCLRE1C	AGCAGCATTCTTCATACTAGCCAAAAGGTG	GAAATGAAGTAAGAGTGGAGGGCTAGAAG	14936866	14949408	12543
LR PCR	FCG2RB LR F/R	1	FCG2RB	GCCATCCTGACATACCTCCT	CCCAACTTTGTCAGCCTCATC	161662663	161677365	14703
LR PCR	FLG LR F/R	1	FLG	CTGGCTAAAACTGGATCCCCA	GCTGATAATGTGATTCTGTCTG	152307179	152314803	7625
LR PCR	FXN LR F/R	9	FXN	ACCTCCCACCTTGCGCACCCTGAGG	CAGAGCAGCCCCACTGCATACCTC	69071037	69075020	3984
LR PCR	GTF2IRD2 LR F/R	7	GTF2IRD2	CGACACCACGGATGAATATG	CCCCATCAATGTGAAAACTG	74797801	7481591	21971
LR PCR	HYDIN LR F/R	16	HYDIN	TCGGAATATGGAAGGCACTC	AGGCATTATTCCAGCCCTTT	71175634	71179025	3392
LR PCR	NCF1 LR F/R	7	NCF1	GCTTTCCCCCAGGTGTACA	CCCAGACTCCAAAGCAGTCA	74777255	74781239	6466
LR PCR	NLRP7 LR F/R	19	NLRP7	GGATCCGAAGTGATACAGTCTGAGA	ACCACTCACTGTACAGCAGGAACA	54929789	54937895	12067
LR PCR	PKD1 Gene2-7 F/R	16	PKD1	CCCCGAGTAGCTGGAACTACAGTTACACACT	CGTCCTGCTGTGCCAGAGGCG	2116558	2120598	4041
LR PCR	PKD1 Gene8-12 F/R	16	PKD1	ACGTCTGCGAGCTGCAGCCC	CTGCAGGGACAGGCGTCAGTGA	2112964	2116856	3893
LR PCR	PKD1 Gene22-26 F/R	16	PKD1	ATGCTTAGTGAGGAGGCTGTGGGGGTCCA	GCTTAAAGGGGAATGGCTTAAACCCG	2101518	2104793	3276
LR PCR	PKD1 Gene27-34 F/R	16	PKD1	CGGGTCACCGGTTGTGGCA	ATGAGGCTCTTTCCACAGACAACAGAGGTT	2096979	2100894	3916
LR PCR	RHCE LR F1/R1	1	RHCE	CCAGCTGTGTCTCCGGAAA TTT	GGTGTCAGGGGAGGCTTC	25408796	25418795	10000
LR PCR	RHCE LR F2/R2	1	RHCE	CTTCCCCAAGACAGCACCCG	CTTCCCCCTCCTCCTTCTCA	25402683	25408908	6226
Sanger	CBS 3F	21	CBS		CGGCCCCCAAGACCTAAAAT		43055769
Sanger	CBS 7R	21	CBS	GAGTGAGAGGGGATGCGATG		43056945
Sanger	CBS 44F	21	CBS		AGAGCTCAGTCCTGGGTTCT		43058814
Sanger	CBS 45R	21	CBS		CCGCCTCATACAGACGTTCA		43058712
Sanger	CBS 14F	21	CBS		GACCAAGTTCCTGAGCGACA		43059304
Sanger	CBS 24F	21	CBS		TCCTGTCCCTTCCTCTCTGG		43060172
Sanger	CBS 6F	21	CBS		GAAACAAGCCCCTGCCTTTG		43061146
Sanger	CBS 6R	21	CBS	TGGGAGCATGTCAGACACAC		43060631
Sanger	CBS 35F	21	CBS		AAGAGCAACGATGAGGAGGC		43062378
Sanger	CBS 5F	21	CBS		ACACATAAGGGACCAGCAGC		43063749
Sanger	CBS 15R	21	CBS	GCTGCTGGTCCCTTATGTGT		43063730
Sanger	DCLRE1C 3F	10	DCLRE1C		GGGGAGGGACACGAACATTT		14938964
Sanger	DCLRE1C 3R	10	DCLRE1C	CTGGCTCTGTAGTCCTCCCT		14938377
Sanger	DCLRE1C 4F	10	DCLRE1C		AGGACTAGCTCAGTGGCTCA		14941179
Sanger	DCLRE1C E3R	10	DCLRE1C	TGCCTCAGCCTCACAAGTAGC		14944787
Sanger	DCLRE1C 4R	10	DCLRE1C	CTGGTTCTAAGTGCTGCCGA		14940596
Sanger	DCLRE1C 1F	10	DCLRE1C		CCTGTCACCCAGTGCTTGAT		14943277
Sanger	DCLRE1C 1R	10	DCLRE1C	CTGGTTTCCACTTTGGTGCG		14942697
Sanger	DCLRE1C E3F	10	DCLRE1C		CAAGTAACAATGGTGAGGGAC		14945535
Sanger	DCLRE1C 12F	10	DCLRE1C		AGGGGCTAGAACCATTTGGC		14947270
Sanger	DLCRE1C 22F	10	DCLRE1C		TGTGACATGTCGGGCATTGT		14947756
Sanger	DCLRE1C 22R	10	DCLRE1C	GCCAAATGGTTCTAGCCCCT		14947251
Sanger	DCLRE1C 67R	10	DCLRE1C	GGTGGAGCATCTGACTGCAA		14939717
Sanger	FCGR2B 9R	1	FCGR2B		AAAGTGGTTTCAGGGGCACA		161663822
Sanger	FCGR2B 9F	1	FCGR2B	CCTGTCCTTGCCACTGAGAG		161663264
Sanger	FCGR2B 17F	1	FCGR2B	ACCTTTGCTCCTGCTGACTC		161664857
Sanger	FGCR2B 35R	1	FCGR2B		TCTCTCCGTCTTCCCCATGT		161666366
Sanger	FCGR2B 35F	1	FCGR2B	TCAGGGTAGAGGGATTGGCA		161665830
Sanger	FCGR2B 60R	1	FCGR2B		TGCTCAAGTACAGCCACCAG		161667688
Sanger	FCGR2B 60F	1	FCGR2B	GCGAGGAAGGAGAAGACAGG		161667127
Sanger	FCGR2B 18R	1	FCGR2B		CCCAGGCTGGAGTGCAATAA		161669548
Sanger	FCGR2B 72R	1	FCGR2B		TTACCAGGTGTCCCAGCAAC		161670277
Sanger	FCGR2B 30F	1	FCGR2B	TAGTCCCCTCCCTTCACCTG		161672342
Sanger	FCGR2B 1F	1	FCGR2B	ATGGGCCTACATGGAGGTCT		161673294
Sanger	FCGR2B 2R	1	FCGR2B		TCCCCCTTCGACACCCATAT		161674833
Sanger	FCGR2B 3F	1	FCGR2B	GATTGCTGTAGCGGCCATTG		161674007
Sanger	FCGR2B 41R	1	FCGR2B		GTGTGATGAGGGCAGAACCA		161675944
Sanger	FCGR2B 37F	1	FCGR2B	ATATGGGTGTCGAAGGGGGA		161674814
Sanger	FCGR2B 79R	1	FCGR2B		GAGCACTGCTGGAGAAGAGG		161677300
Sanger	FCGR2B 22R	1	FCGR2B		CCGTAGTGGAGGCAAAGTGT		161669083
Sanger	FCGR2B 22F	1	FCGR2B	CAAACACAGAGCCCTGGGAT		161668486
Sanger	FLG 66F	1	FLG		GTGCAAGCAGAAAAACATATGACA		152308324
Sanger	FLG 84R	1	FLG	CCAGCTTTTCCCTGTGCT		152308690
Sanger	FLG 84F	1	FLG		AGAATCAGCGGGGTCCAA		152310150
Sanger	FLG 69F	1	FLG		CACAGGGAAAAGCTGGGC		152308705
Sanger	FLG 66R	1	FLG	GACCTTCCTGCTGACCGG		152307664
Sanger	FLG 80F	1	FLG		CACTGGGCGCAGACAAGA		152309799
Sanger	FLG 68R	1	FLG	GGAAGCCGACTCAGACCG		152310042
Sanger	FLG 78F	1	FLG		ATTCCGCGCAGACAAGCT		152311742
Sanger	FLG 78R	1	FLG	ACAACCTCTCGGAGTCGT		152311028
Sanger	FLG 3F	1	FLG		CATTGCAGGAGTCCAGGACA		152314039
Sanger	FLG 2F	1	FLG		GGACACAAGCACAGAAAGCA		152314595
Sanger	FLG 2R	1	FLG	ACTCTGGATCCCCTACGCTT		152313997
Sanger	FXN 3R	9	FXN		GGACCACTGAATGCTGGGAA		69073751
Sanger	FXN 24F	9	FXN	GCTTTTGAGGACAGTTGGGC		69072874
Sanger	FXN 15R	9	FXN		TGTGCAACCACTACCTCTGC		69072156
Sanger	FXN 1F	9	FXN	CATCAGTGCCTGTGCTCAGA		69071101
Sanger	FXN 14F	9	FXN	GCAGAGGTAGTGGTTGCACA		69072137
Sanger	FXN 13F	9	FXN	CCAGCCCCGTTTTAAGGACA		69072767
Sanger	FXN 29F	9	FXN	TTCCCAGCATTCAGTGGTCC		69073732
Sanger	FXN 4R	9	FXN		GCCCCACTGCATACCTCTTT		69075014
Sanger	GTF2IRD2 15R	7	GTF2IRD2	TCACCCCCTTCATCTTCCCA		74816157
Sanger	GTF2IRD2 59R	7	GTF2IRD3	AGTTCTGAGGGGTCGTCTGA		74815087
Sanger	GTF2IRD2 95F	7	GTF2IRD4		CAGTGGTGCTGTTTCTTGCT		74810307
Sanger	GTF2IRD2 1R	7	GTF2IRD5	AGGCAGGATCTCACTCCCAT		74808173
Sanger	GTF2IRD2 25F	7	GTF2IRD6		TGAGCCGTAATTGTGCCACA		74808229
Sanger	GTF2IRD2 45R	7	GTF2IRD7	TCCCTATCTCAGCGGTCAGT		74806197
Sanger	GTF2IRD2 8R	7	GTF2IRD8	CAAGCAATTCACTGCACCCC		74805689
Sanger	GTF2IRD2 51F	7	GTF2IRD9		GCCTGGCCCTAAACATCCTT		74805140
Sanger	GTF2IRD2 12R	7	GTF2IRD10	TGAGAAGACAGGCATGCCAG		74810428
Sanger	GTF2IRD2 14F	7	GTF2IRD11		CTTTCAGGTAGGCGCCATGA		74804051
Sanger	GTF2IRD2 4R	7	GTF2IRD12	GTGATCCTGAGTGCAGCTGT		74801364
Sanger	GTF2IRD2 6F	7	GTF2IRD13		GCTGCACTCAGGATCACAGT		74801380
Sanger	GTF2IRD2 40R	7	GTF2IRD14	ACCCTCAACTCCAGCAAACC		74798426
Sanger	GTF2IRD2 39F	7	GTF2IRD15		CTGGGTGTAGTGGTACGTGC		74802582
Sanger	GTF2IRD2 48F	7	GTF2IRD16		CAGCCGGTGAACTCAGTTGA		74807786
Sanger	GTF2IRD2 12F	7	GTF2IRD17		GAAGCCACCCTTCTTCCACA		74810953
Sanger	GTF2IRD2 12R	7	GTF2IRD18	TGAGAAGACAGGCATGCCAG		74810428
Sanger	GTF2IRD2 29R	7	GTF2IRD19	AGGAGACCAGTGACCAGTCA		74811924
Sanger	GTF2IRD2 3F	7	GTF2IRD20		CCTGAAATGAGGCTGGGTGT		74814958
Sanger	GTF2IRD2 64F	7	GTF2IRD21		TGGGAAGATGAAGGGGGTGA		74816176
Sanger	GTF2IRD2 86R	7	GTF2IRD22	CCTGCCATGATGCCCAACTA		74817903
Sanger	HYDIN 8R	16	HYDIN	GAGAGCAGCCTGACCAACAT		71178219
Sanger	HYDIN 8F	16	HYDIN		ACGACAAGGCTGTGTCTGTT		71178775
Sanger	HYDIN 7R	16	HYDIN	AAGTGACTATCAGCCAGGCG		71176016
Sanger	HYDIN 7F	16	HYDIN		GAGAGGTGGGGTGGAGTTTG		71176609
Sanger	HYDIN 4F	16	HYDIN		AGAATGGAGCTGTTGGGAGC		71176706
Sanger	NCF1 P2-4	7	NCF1	AGCAAAAGGATTTGCTGGTG		74778589
Sanger	NCF1 P2-1	7	NCF1		AAAGCGACAAGAATGGTTCC		74777982
Sanger	NCF1 P2-6	7	NCF1	TGTCTGGGGTCTCCTGTACC		74779838
Sanger	NCF1 P2-7	7	NCF1		CCTGAACACTCTGGGTCTCC		74780897
Sanger	NLRP7 Ex9F	19	NLRP7		GTGTTGGAAATAACTGCTTCAC		54930741
Sanger	NLRP7 12R	19	NLRP8	AGTCCAGGTTTGTGAGGCTG		54930582
Sanger	NLRP7 12F	19	NLRP9		GCAAGCCCACCTGGAAGTAT		54931123
Sanger	NLRP7 27F	19	NLRP10		CCACTGTGCCTGGCTTAGAA		54932161
Sanger	NLRP7 38F	19	NLRP11		GTCAGCAGAGCCTCTTCCTG		54933102
Sanger	NLRP7 Ex8R	19	NLRP12	TCATGTCTCTCCTGCTTGAA		54933512
Sanger	NLRP7 Ex7R	19	NLRP13	GCGCAGTAAGTCAGGTGTT		54934409
Sanger	NLRPY Ex6F	19	NLRP14		TATTAATCACTCCAAGTGGAATC		54936473
Sanger	NLRPY Ex6R	19	NLRP15	CATGGATAGCTGGTTATGCA		54936062
Sanger	NLRP7 Ex5F	19	NLRP16		AGTCCTAAGAGATGAACGTGTG		54938275
Sanger	NLRP7 Ex5R	19	NLRP17	TTCCTTGCAAGATGAGCTTC		54938018
Sanger	NLRP7 Ex4Seq5R	19	NLRP18	GTGGAACACGGACATCTG		54939527
Sanger	NLRP7 Ex4Seq6R	19	NLRP19	GTCCAGTCCAGCATACACTT		54940233
Sanger	NLRP7 Ex3R	19	NLRP20	CTCTCAAACACCAAACTCATG		54940888
Sanger	NLRP7 18R	19	NLRP21	ATACTTCCAGGTGGGCTTGC		54931104
Sanger	NLRP7 83F	19	NLRP22		TTTGCATGTCAGCAGAGCCT		54933109
Sanger	NLRP7 3F	19	NLRP23		TGGCGCCTCTTGCTGAAATA		54934400
Sanger	NLRP7 13R	19	NLRP24	GTCTGGAATGCAAAGGCGTG		54934755
Sanger	Exon1F	16	PKD1	GCGTCGCTCAGCAGCAGGT		2136507
Sanger	Exon1R	16	PKD1		GCCCGCGTCCTGCTTCCC		2136954
Sanger	Exon5BF	16	PKD1		GCCTGTCCCTCTGCTCCG		2118262
Sanger	Exon5BR	16	PKD1	GTGTCAACGGTCAGTGTGGGC		2117696
Sanger	Exon11AF	16	PKD1		GTGTGGCTGACGAAGCGGG		2115035
Sanger	Exon11AR	16	PKD1	CCGTGGCGTTGGCACCAG		2114455
Sanger	Exon12R	16	PKD1	GCAGAGGTGAAGGTGGAGC		2113088
Sanger	Exon9F	16	PKD1		CCTCTTCCTGGGAAGTTCGGGT		2116206
Sanger	Exon9R	16	PKD1	ACTCTGGTGGCCACAGGACCA		2115895
Sanger	Exon22F	16	PKD1		CAGGTGAGGACCCGTGTAGAGA		2104725
Sanger	Exon22R	16	PKD1	GGGAGGAGGGAGGCAGAG		2104431
Sanger	Exon23AF	16	PKD1		GCACCTCGCTCTCTGCCC		2104024
Sanger	Exon23AR	16	PKD1	GCCACCTTGGTGGAGACGG		2103512
Sanger	Exon33-34F	16	PKD1		GGAAGCCCAGGGTGTCCGT		2097595
Sanger	Exon33-34R	16	PKD1	CAGCCCTGCCCTGGCACC		2097034
Sanger	Primer3 26F1	16	PKD1		CATTAAAAAGGGCCAGGCGC		2099142
Sanger	Primer3 5R	16	PKD1	GCCTCCCGTTTCCGTATGAA		2098687
Sanger	Primer3 15F	16	PKD1		AAACTAACCCCAGCAGCACA		2098639
Sanger	Primer3 17R	16	PKD1	AGCAGACTGGTGCAGCTAAG		2098178
Sanger	Primer3 8F (left)	16	PKD1		TCTGAAGCTCACCCTTGCAG		2097294
Sanger	Gene8-12 5F	16	PKD1	CTCTCCAGCCAGCCATGTAG		2113471
Sanger	Gene8-12 14R	16	PKD1		GGTACCTGCCTCTTCACCAG		2112964
Sanger	Gene8-12 8R	16	PKD1		CTGTGTTCTCGCCTGGCTAA		2112964
Sanger	Gene8-12 4F	16	PKD1	GAGCTGGTGTCTCTGGAACC		2115846
Sanger	Gene8-12 1R	16	PKD1		GTTGCTTGTGCCCAGTGAAG		2112964
Sanger	Gene8-12 21F	16	PKD1	AATCCTGGCCTTGCTGTGAG		2115704
Sanger	RHDCE_11199_Fwd	1	RHCE		TGGTGACAGTAACAGCACCC		25409830
Sanger	RHDCE_11577_Fwd	1	RHCE		GATGTTTTCTGCCAGCCAGC		25409452
Sanger	RHDCE_11596_Rev	1	RHCE	GCTGGCTGGCAGAAAACATC		25409433
Sanger	RHDCE_11291_Rev	1	RHCE	ACCATGTGCCTACGCTGTTT		25409738
Sanger	RHCE F19	1	RHCE		TTTCTTTCCACTGCCACGGA		25403229
Sanger	RHDCE_16955_Fwd	1	RHCE		GCCTCAGCCTCGAGAGTGGC		25404074
Sanger	RHDCE_16220_Fwd	1	RHCE		CTCACTTTGCCCTTACCGTGGC		25404809
Sanger	RHDCE_15554_Fwd	1	RHCE		CACCAGGTGGGTCAGGTTGG		25405475
Sanger	RHDCE_16560_Rev	1	RHCE	GGAAGGAGTCTTACAGGGACCAGG		25404446
Sanger	RHDCE_14894_Fwd	1	RHCE		AAGGTCACACCAGCCTTCAGCC		25406135
Sanger	RHDCE 15184_Rev	1	RHCE	GTCCCAAGTCAAGTGGCACAAGC		25405823
Sanger	RHCE 7R	1	RHCE	TAGGGGGATCCAAGCAGTCA		25405962
Sanger	RHCE 13F	1	RHCE		GAAGCTCAGAGAGGGCAAGG		25407411
Sanger	RHCE 32F	1	RHCE		GAAAGGACTTTCAGCCCCCT		25407985
Sanger	RHCE 2R	1	RHCE	GGTTGTGGTGTGCCGAGATA		25408223

### Sheet: Confirmed Variants
	Amplicon Size (bp)	Total Variants	Number of Variants Confirmed	Number of Variants With No Primer Coverage	Number of Variants Supported (Not Confirmed)	Number of Variants Covered but Not Confirmed	Reasons for not confirming variant (either supporting not confirming or covered but not confirmed)
CBS	12,216	28	19	5	3	0	Variants fall in a long tandem repeat with a complex variant; 1 insertion and 1 deletion are represented as a series of SNPs in the region by Sequell instead. All SNPs are supported by Sanger data. 1 SNP appears 1bp earlier than called in benchmark by Sequell as well
DCLRE1C	12,543	8	5	3	0	0	N/A
FCGR2B	14,703	38	34	2	2	0	N/A
FLG	7,625	27	24	3	0	0	N/A
FXN	3,984	29	23	0	5	1	Messy sequencing doesn't allow for call of variant
GTF2IRD2	21,791	51	24	21	2	4	Messy sequencing doesn't allow for call of variant
HYDIN	3,392	1	0	0	1	0	Long homopolymer shows variant at location but sequencing around it is messy
NCF1	6,466	4	4	0	0	0	N/A
NLRP7	12,067	54	24	15	6	9	Messy sequencing doesn't allow for call of variant
PKD1 Gene 2-7		1	1	0	0	0	N/A
PKD1 Gene 8-12		2	1	0	0	1	1 variant from our vcf is not supported by any primers
PKD1 Gene 22-26		2	2	0	0	0	N/A
PKD1 Gene 27-34		5	5	0	0	0	N/A
RHCE 1	6,226	85	41	32	7	5	Messy sequencing doesn't allow for call of variant
RHCE 2	10,000	18	18	0	0	0	N/A

### Sheet: References
CBS	https://www.ncbi.nlm.nih.gov/pmc/articles/PMC2630376/
DCLRE1C	https://link.springer.com/article/10.1007/s00439-002-0897-x
FCGR2B	https://www.sciencedirect.com/science/article/pii/S0006497120528103
FLG	https://www.ncbi.nlm.nih.gov/pmc/articles/PMC3236450/
FXN	https://www.nature.com/articles/5201257
GTF2IRD2	https://genome.cshlp.org/content/15/9/1179.long
HYDIN	https://www.sciencedirect.com/science/article/pii/S0888754306002138
NCF1	https://www.ncbi.nlm.nih.gov/pmc/articles/PMC5400098/
NLRP7	https://onlinelibrary.wiley.com/doi/abs/10.1002/humu.20993
RHCE	https://www.nature.com/articles/s41436-018-0074-9
PKD1	https://www.ncbi.nlm.nih.gov/pmc/articles/PMC3391417/
